# TSC2 is a stress granule suppressor

**DOI:** 10.64898/2026.05.21.726761

**Authors:** Yizhe Ma, Natalie G. Farny

**Affiliations:** Department of Biology and Biotechnology, Worcester Polytechnic Institute, Worcester, MA, USA; Program in Bioinformatics and Computational Biology, Worcester Polytechnic Institute, Worcester, MA, USA

**Keywords:** Stress granules, RNAi screen, tuberous sclerosis complex, translational control

## Abstract

Stress granules (SGs) are dynamic, membrane-less ribonucleoprotein assemblies that form through liquid-liquid phase separation to prioritize stress-survival proteostasis. Through reanalysis of a *Drosophila* genome-wide RNAi screen, we identified a set of conserved SG suppressor genes and validated the top candidate, Tsc2, in both mouse and human cell lines. We illustrate that the complete loss of *Tsc2* leads to spontaneous, canonical, and translation-dependent SGs driven by mTORC1 hyperactivation in mouse embryonic fibroblasts (MEFs). In addition, the *Tsc2*-deficient MEFs also sensitized to endoplasmic reticulum stress, delaying SG clearance. In human cell lines, the siRNA-mediated partial reduction of *TSC2* in U2OS cells, and in human tuberous sclerosis patient fibroblasts, does not induce spontaneous SGs. Instead, the sensitivity to ER stress, translation perturbation, and delay in clearance correlate with the remaining levels of TSC2, suggesting that TSC2 functions as a threshold-dependent regulator of SG assembly. Together, our findings provide a comprehensive list of novel conserved SG regulators and establish TSC2 as a key regulator of SG dynamics.
