## Supplementary Tables for "TSC2 is a stress granule suppressor"

### Sheet: Table S1
Table S1. Classification of Stress Granule Suppressor Candidates Based on Normalized, Raw, and Overlapping Approaches
A total of 271 Candidate genes identified from Drosophila whole-genome RNAi screen were combined by normalized and raw-count approaches and categorized into three groups: Normalized (N), Raw (R), and Overlap (O). The normalized set was ranked based on the SG score, which was calculated by normalizing the number of cytoplasmic poly(A)+ RNA foci to the intensity of the nuclear channel. Candidate ge…
average score	number of zero	Amplicon	Gene(s)	Symbol(s)	human orthologs	Hit classification (Normalized (N), Raw count (R), and Overlap (O))
2.25	0	DRSC12388	FBgn0026620	tacc	TACC3	N
2.25	0	DRSC10968	FBgn0036046	Ilp2	INSL5, IGF1, IGF2	O
2.25	0	DRSC15988	FBgn0038325	CG6194	ATG4D	R
2.25	0	DRSC11351	FBgn0005198	gig	TSC2	R
2	0	DRSC08538	FBgn0035398	Cht7	CHIA, CHIT1	N
2	0	DRSC18835	FBgn0003449	snf	SNRPA, SNRPB2	R
2	0	DRSC12528	FBgn0037465	CG1105	ARRDC2, ARRDC3, ARRDC4, TXNIP	R
1.75	0	DRSC11094	FBgn0036661	CG9705	CARHSP1	N
1.75	0	DRSC10766	FBgn0087039	Sbp2	SECISBP2	N
1.75	0	DRSC16097	FBgn0037878	CG6693	DNAJC9	N
1.75	0	DRSC10182	FBgn0036931	CG14183	IQCA1L	N
1.75	0	DRSC02506	FBgn0260486	CG42533	DOCK9	N
1.75	0	DRSC15427	FBgn0039872	salt	SLC5A12, SLC5A5, SLC5A8	R
1.75	0	DRSC11755	FBgn0037024	CG4365	HAGH	R
1.5	0	DRSC00467	FBgn0031623	Taf12L	TAF12	N
1.5	0	DRSC02439	FBgn0040987	CG15139		N
1.5	0	DRSC02665	FBgn0031758, FBgn0263442	Ucp4B, CR43465	no results	N
1.5	0	DRSC02439	FBgn0040987	CG15139	no results	N
1.5	0	DRSC00836	FBgn0004567	slp2	FOXG1	N
1.5	0	DRSC17035	FBgn0037822	CG14683	METTL15	N
1.5	0	DRSC00336	FBgn0031640	CG11926	MON1A	N
1.5	0	DRSC10025	FBgn0042630	Sox21b	SOX21	N
1.5	0	DRSC15988	FBgn0038325	CG6194	ATG4D	R
1.5	0	DRSC11358	FBgn0013563	Pex1	PEX1	R
1.5	0	DRSC12350	FBgn0010225	Gel	AVIL, GSN, SCIN, VIL1	R
1.5	0	DRSC11899	FBgn0027945	ppl	GCSH	R
1.5	0	DRSC15569	FBgn0039081	Irk2	KCNJ5	R
1.5	0	DRSC15310	FBgn0039863	CG1815	ZMYND8	R
1.5	0	DRSC12126	FBgn0027570	Nep2	ECE1, ECEL1, EEF-1AKMT4-ECE2, MME, MMEL1, PHEX	R
1.5	0	DRSC15405	FBgn0039690	CG1969	GNPNAT1	R
1.5	0	DRSC00788	FBgn0003386	Shaw	KCNC2	R
1.5	0	DRSC11277	FBgn0035710	SP1173	MFSD6L	O
1.5	0	DRSC20024	FBgn0030964	Pvf1	PDGFA, PDGFB	R
1.5	0	DRSC10790	FBgn0036493	CG7255	SLC7A2	R
1.5	0	DRSC11820	FBgn0037074	CG7324	TBC1D9	R
1.5	0	DRSC02767	FBgn0032549	CG4650	ACR, AZU1, C1S, CELA, CELA2A, CELA2B, CELA3A, CELA3B, CFD, CMA1, CTRB1, CTRB2, CTRC, CTRL, CTSG, F10, F11, F12, F2, F7, F9, GZMH, GZMM…...	R
1.5	0	DRSC11168	FBgn0001104	G-ialpha65A	GNAI1	O
1.5	0	DRSC11093	FBgn0036659	CG9701	LCTL	R
1.25	0	DRSC11808	FBgn0037109	MED1	MED1	N
1.25	0	DRSC18760	FBgn0028969	deltaCOP	ARCN1	N
1.25	0	DRSC02917	FBgn0031781	Arpc4	ARPC4	N
1.25	0	DRSC10907	FBgn0036686	CG7728	BMS1	N
1.25	0	DRSC12608	FBgn0010282	TfIIFalpha	GTF2F1	N
1.25	0	DRSC03578	FBgn0031866	neuroligin	NLGN1, NLGN2, NLGN3, NLGN4X	N
1.25	0	DRSC03494	FBgn0015000	betaggt-I	PGGT1B	N
1.25	0	DRSC02273	FBgn0051635	CG31635	PPP1R37	N
1.25	0	DRSC03402	FBgn0026379	Pten	PTEN	N
1.25	0	DRSC00530	FBgn0031533	CG2772	LIPA, LIPF, LIPK, LIPM	N
1.25	0	DRSC12535	FBgn0037489	CG1234	NOC3L	N
1.25	0	DRSC10570	FBgn0259824	Hip14	ZDHHC17	R
1.25	0	DRSC16421	FBgn0038129	CG8449	TBC1D5	R
1.25	0	DRSC14139	FBgn0028487	f-cup	LRRC40	R
1.25	0	DRSC02548	FBgn0032390	dgt2		R
1.25	0	DRSC12372	FBgn0015331	abs	DDX41	R
1.25	0	DRSC09822	FBgn0036319	Ent3	SLC29A4	O
1	0	DRSC00586	FBgn0031622	CG3251	OTUD4	N
1	0	DRSC11108	FBgn0027057	CSN1b	GPS1	N
1	0	DRSC03393	FBgn0024734	PRL-1	PTP4A1, PTP4A2	N
1	0	DRSC11108	FBgn0027057	CSN1b		N
1	0	DRSC01970	FBgn0085194	CG34165		N
1	0	DRSC11609	FBgn0261258	rgn	CD69, CLEC12A, CLEC12B, CLEC1A, CLEC1B, CLEC2A, CLEC2B, CLEC2D, CLEC2L	R
1	0	DRSC00627	FBgn0031592	Art2	PRMT1	R
1	0	DRSC14136	FBgn0015541	sda	TDO2, ANPEP, ERAP1, ERAP2, LNPEP	R
1	0	DRSC02459	FBgn0051802	CG31802	CETN1	R
1	0	DRSC02386	FBgn0032894	CG14402		R
1	0	DRSC00470	FBgn0031617	CG15635	SIMC1	R
0.75	1	DRSC12310	FBgn0010750	atms	PAF1	N
0.75	1	DRSC02122	FBgn0031741	CG11034	DPP4	N
1.5	1	DRSC02901	FBgn0051755	SoYb	DDX46	N
1.5	1	DRSC02902	FBgn0265002	CG44153		N
1.5	1	DRSC09788	FBgn0036362	CG10725	ADGRE1, LOC105373985, LOC105375809	O
1.5	1	DRSC10840	FBgn0035849	ERR	ESRRG	O
1.5	1	DRSC12227	FBgn0037220	CG14641	RBM22	R
1.5	1	DRSC10721	FBgn0036405	CG6833	REXO4	R
1.5	1	DRSC11099	FBgn0036668	CG9715	ZCCHC7	R
1.25	1	DRSC00475	FBgn0031558	CG16704	EPPIN, EPPIN-WFDC6	N
1.25	1	DRSC00560	FBgn0031643	CG3008	RIOK3	N
1.25	1	DRSC02797	FBgn0031903	Wnt10	WNT10B, WNT10A	N
1.25	1	DRSC03002	FBgn0031930	CG7025	CPA2	N
1.25	1	DRSC02890	FBgn0032666	CG5758	POSTN, TGFBI	N
1.25	1	DRSC10782	FBgn0035871	BI-1	TMBIM6	N
1.25	1	DRSC09863	FBgn0036678	CG11905	no results	N
1.25	1	DRSC10390	FBgn0036821	CG3961	ACSL5	N
1.25	1	DRSC02320	FBgn0085409	CG34380	DDR2	N
1.25	1	DRSC02229	FBgn0265002	CG44153	CELSR3, CSMD1, DLL4, FAT1, FAT3, FAT4, LRP12, NOTCH2, NOTCH3, SVEP1	N
1.25	1	DRSC11748	FBgn0037027	CG3680	AUH, CDYL, ECHDC2	R
1.25	1	DRSC10751	FBgn0036952	CG6933	LOC105373985, LOC105375809	R
1.25	1	DRSC16567	FBgn0038146	CG9799	WDR36	R
1	1	DRSC11147	FBgn0000629	E(z)	EZH2	N
1	1	DRSC03134	FBgn0001089	Gal	GLB1	N
1	1	DRSC10490	FBgn0003076	Pgm	PGM1	N
1	1	DRSC11397	FBgn0016070	smg	SAMD4B	N
1	1	DRSC00723	FBgn0031529	CG9662	OSTC	N
1	1	DRSC00436	FBgn0031579	CG15422		N
1	1	DRSC02289	FBgn0031900	CG13786		N
1	1	DRSC03043	FBgn0032282	CG7299		N
1	1	DRSC02492	FBgn0032483	CG15482		N
1	1	DRSC03005	FBgn0032650	CG7094	CSNK1A1, CSNK1A1L	N
1	1	DRSC08290	FBgn0035392	CG1271	GK5	N
1	1	DRSC09748	FBgn0035621	CG10591		N
1	1	DRSC11072	FBgn0036451	CG9425	HELZ	N
1	1	DRSC11088	FBgn0036663	CG9674		N
1	1	DRSC10909	FBgn0036689	CG7730	no results	N
1	1	DRSC12502	FBgn0037490	CG10053	GPATCH11	N
1	1	DRSC14290	FBgn0043799, FBgn0039241	CG31381, CG11089	TRIT1, ATIC	N
1	1	DRSC10956	FBgn0045770	S-Lap3	LAP3	N
1	1	DRSC01099	FBgn0085212	CG34183	RPAP2	N
1	1	DRSC02360	FBgn0261836	Msp-300	SYNE1, SYNE2	N
1	1	DRSC11318	FBgn0263603	Zn72D	ZFR	N
1	1	DRSC00288	FBgn0264296, FBgn0264295	CG43774, CG43773		N
1	1	DRSC10649	FBgn0035665	Jon65Aiii	CTRB2, CTRC, CTRL	O
1	1	DRSC16046	FBgn0037818	CG6465	ACY1	R
1	1	DRSC11806	FBgn0037116	CG7158	ALS2	R
1	1	DRSC10855	FBgn0035807	CG7492	CARD14	O
1	1	DRSC10921	FBgn0036124	CG7839	CEBPZ	O
1	1	DRSC12624	FBgn0000166	bcd	HOXA4, HOXA6, HOXA7, HOXB4, HOXC4, HOXC5. HOXC6, HOXD4	R
1	1	DRSC11670	FBgn0036992	CG11796	HPD	R
1	1	DRSC02572	FBgn0051872	CG31872	LIPA, LIPF, LIPJ, LIPK, LIPM, LIPN	R
1	1	DRSC09879	FBgn0036483	CG12316	MSL1	R
1	1	DRSC09696	FBgn0052392	CG32392	RSPH3	O
1	1	DRSC08453	FBgn0035515	CG14997	SQOR	O
1	1	DRSC16817	FBgn0260944	Rbp1	SRSF3	R
1	1	DRSC10943	FBgn0035850	Atg18	WIPI2	O
0.75	1	DRSC03636	FBgn0004009	wg	WNT1	N
0.75	1	DRSC11290	FBgn0011016	SsRbeta	SSR2	N
0.75	1	DRSC03635	FBgn0011737	wee	WEE1	N
0.75	1	DRSC11315	FBgn0014075	Ugt	UGGT1 UGT2A3	N
0.75	1	DRSC20628	FBgn0027279, FBgn0263504	l(1)G0196, CR43493	PPIP5K2, PPIP5K1	N
0.75	1	DRSC00339	FBgn0031620	CG11929	C3orf49	N
0.75	1	DRSC03110	FBgn0031684	CG8680	NDUFS6	N
0.75	1	DRSC02171	FBgn0031729	CG12511	FUNDC1	N
0.75	1	DRSC02279	FBgn0031874	CG13775	ZBED4	N
0.75	1	DRSC10781	FBgn0035872	CG7185	CPSF6	N
0.75	1	DRSC10411	FBgn0035978	UGP	UGP2	N
0.75	1	DRSC10923	FBgn0036691	beg	MCAT	N
0.75	1	DRSC02290	FBgn0041247	Gr28a	no results	N
0.75	1	DRSC02274	FBgn0051635	CG31635	PPP1R37	N
0.75	1	DRSC00285	FBgn0051955	CG31955	CHTF18	N
0.75	1	DRSC11851	FBgn0052462, FBgn0263345	CG32462, CR43426	no results	N
0.75	1	DRSC10194	FBgn0035734	CG14823		O
0.75	1	DRSC20543	FBgn0031097	obst-A	ADGRE1	R
0.75	1	DRSC11004	FBgn0035769	CTCF	CTCFL	O
0.75	1	DRSC12333	FBgn0037230	CG9780	ECE1, ECEL1, EEF-1AKMT4-ECE2, KEL, MME, MMEL1, PHEX	R
0.75	1	DRSC12161	FBgn0037218	aux	GAK	R
0.75	1	DRSC12203	FBgn0037370	CG1236	GRHPR	R
0.75	1	DRSC10789	FBgn0036226	CG7252	LOC105373985, LOC105375809	O
0.75	1	DRSC11742	FBgn0037003	CG18281	MFSD14A, MFSD14B	R
0.75	1	DRSC03375	FBgn0040299	Myo28B1	MYO7B	R
0.75	1	DRSC09692	FBgn0041194	Prat2	PPAT	O
0.75	1	DRSC10504	FBgn0036463	Reck	RECK	R
0.75	1	DRSC16356	FBgn0038115	CG7966	SELENBP1	R
0.75	1	DRSC02448	FBgn0032654	CG15147	SELENOH	R
0.75	1	DRSC14125	FBgn0027610	Dic1	SLC25A10	R
0.75	1	DRSC10808	FBgn0036199	Bmcp	SLC25A30	O
0.75	1	DRSC12335	FBgn0037232	CG9791	SUPV3L1	R
0.75	1	DRSC08162	FBgn0035471	Sc2	TECR	O
0.75	1	DRSC12527	FBgn0037467	CG1104	UFL1	R
0.75	1	DRSC10515	FBgn0035639	CG5537	UPRT	O
0.75	1	DRSC20162	FBgn0030634	CG9164	WSCD2	R
0.5	1	DRSC02120	FBgn0031736	CG11030	NGDN	N
0.5	1	DRSC02131	FBgn0031851	CG11188	AATF	N
0.5	1	DRSC02143	FBgn0031854	TTLL3A	TTLL8	N
0.5	1	DRSC02330	FBgn0040949	CG13998	no results	N
1.25	2	DRSC11186	FBgn0026418	Hsc70Cb	HSPA4	N
1.25	2	DRSC01098	FBgn0032151	nAcRalpha-30D	CHRFAM7A, CHRNA7	N
1.25	2	DRSC10687	FBgn0262145, FBgn0036403	CR42871, CG6661	ALDH4A1	N
1	2	DRSC02643	FBgn0032600	CG17912	ZNF207	N
1	2	DRSC08190	FBgn0035397	CG11486	PAN3	N
1	2	DRSC11082	FBgn0036433	CG9628	no results	N
1	2	DRSC10352	FBgn0036015	CG3088	CTRB1, CTRB2, CTRL	O
1	2	DRSC12142	FBgn0037262	MED31	MED31	R
0.75	2	DRSC18738	FBgn0000117	arm	CTNNB1	N
0.75	2	DRSC03359	FBgn0002525	Lam	LMNB2	N
0.75	2	DRSC00832	FBgn0002985	odd	OSR2	N
0.75	2	DRSC00432	FBgn0015663, FBgn0031554	Dot, CG15418	UGT1A1, UGT1A10, UGT1A3, UGT1A4, UGT1A5…	N
0.75	2	DRSC00588	FBgn0031518	CG3277	TEK	N
0.75	2	DRSC02369	FBgn0031650	CG14044	no results	N
0.75	2	DRSC08413	FBgn0052486	CG32486	CYHR1	N
0.75	2	DRSC10456	FBgn0035959	CG4911	FBXO33	O
0.75	2	DRSC10761	FBgn0263352	Unr	CSDE1	O
0.75	2	DRSC12164	FBgn0264785	Hph	EGLN1, EGLN3	R
0.75	2	DRSC10545	FBgn0261259	Fhos	FHOD1, FHOD3	O
0.75	2	DRSC11677	FBgn0043783	CG32444	GALM	R
0.75	2	DRSC18702	FBgn0015794	Rab18	RAB18	R
0.75	2	DRSC03076	FBgn0032013	Scgalpha	SGCE	R
0.5	2	DRSC00434	FBgn0000256	capu	FMN2	N
0.5	2	DRSC10779	FBgn0001248	Idh	IDH1	N
0.5	2	DRSC16871	FBgn0005355	Su(fu)	SUFU	N
0.5	2	DRSC12495	FBgn0026563	CG1979	no results	N
0.5	2	DRSC03380	FBgn0028703	Nhe3	SLC9A6, SLC9A9	N
0.5	2	DRSC00476	FBgn0031561	CG16712	EPPIN, EPPIN-WFDC6	N
0.5	2	DRSC00618	FBgn0031562	CG3604	SPINT3	N
0.5	2	DRSC00279	FBgn0031568	CG10019	SLC16A10, SLC16A2	N
0.5	2	DRSC03120	FBgn0031663	CG8891	ITPA	N
0.5	2	DRSC02363	FBgn0031668, FBgn0259719	CG31917, Tfb5	GTF2H5	N
0.5	2	DRSC02366	FBgn0031676	CG14040	SLC35A5	N
0.5	2	DRSC03299	FBgn0031688	Cyp28d2	CYP3A43, CYP3A5, CYP3A7-CYP3A51P	N
0.5	2	DRSC02965	FBgn0031692	TpnC25D	CALML6	N
0.5	2	DRSC02115	FBgn0031830	CoVb	COX5B	N
0.5	2	DRSC02115	FBgn0031830	CoVb		N
0.5	2	DRSC03272	FBgn0031832	CG9596	TRMT6	N
0.5	2	DRSC02795	FBgn0031902	Wnt6	WNT6	N
0.5	2	DRSC02536	FBgn0032338	CG16854	no results	N
0.5	2	DRSC02410	FBgn0032362	spz4	no results	N
0.5	2	DRSC10749	FBgn0036240	CG6928	SLC26A11	N
0.5	2	DRSC10931	FBgn0036416	CG7924	CYSTM1 PRB3 PRB4	N
0.5	2	DRSC10686	FBgn0036687	CG6652	LCA5 LCA5L	N
0.5	2	DRSC10386	FBgn0036826	CG3893	TAF4B	N
0.5	2	DRSC11831	FBgn0037146	CG7470	ALDH18A1	N
0.5	2	DRSC02695	FBgn0051634	Oatp26F	SLCO4A1	N
0.5	2	DRSC00334	FBgn0051660	pog	GPR158, GPR179	N
0.5	2	DRSC00600	FBgn0051773	CG31773	FPGS	N
0.5	2	DRSC00601	FBgn0051774	fred	NPHS1, CD22	N
0.5	2	DRSC03229	FBgn0053531	Ddr	DDR2	N
0.5	2	DRSC02726	FBgn0083962	CG34126	UHRF1BP1L, UHRF1BP1	N
0.5	2	DRSC02285	FBgn0085407	Pvf3	PGF, VEGFA, VEGFB, VEGFC, VEGFD	N
0.5	2	DRSC02286	FBgn0085407	Pvf3		N
0.5	2	DRSC02976	FBgn0260486	CG42533	DOCK9	N
0.5	2	DRSC02869	FBgn0261089	Sytalpha	LOC102724488	N
0.5	2	DRSC03160	FBgn0261697, FBgn0261683	tectonic, CG42730	B9D2	N
0.5	2	DRSC10457	FBgn0262581	CG43121	no results	N
0.5	2	DRSC11145	FBgn0263106	DnaJ-1		N
0.5	2	DRSC11145	FBgn0263106	DnaJ-1		N
0.5	2	DRSC11189	FBgn0001225	Hsp26	CRYAA, CRYAA2	O
0.5	2	DRSC11335	FBgn0036165	chrb	DDIT4L	O
0.5	2	DRSC09865	FBgn0261565	Lmpt	DMP1	R
0.5	2	DRSC11180	FBgn0261688, FBgn0261360	Gyc76C, CG42637	GUCY2D, GUCY2F, NPR1, NPR2	R
0.5	2	DRSC12490	FBgn0260642	Antp	HOXA7	R
0.5	2	DRSC00719	FBgn0031548	CG8852	LGR6, LINGO2, LRIG2, LRRC26, LRRC4, LRRC4B, LRRN2, LRRTM2, LRRTM3, LRRTM4, NYX, RXFP2, TRIL	R
0.5	2	DRSC20260	FBgn0002914	Myb	MYBL1	R
0.5	2	DRSC17825	FBgn0029958	Pdp	PDP1	R
0.5	2	DRSC18215	FBgn0028331	l(1)G0289	PLXDC2	R
0.5	2	DRSC09867	FBgn0263251, FBgn0259932	vnc, CG42455	SMIM13	O
0.5	2	DRSC11788	FBgn0036997	CG5955	TDH	R
0.5	2	DRSC15254	FBgn0051388	CG31388	ZNF358	R
0.25	2	DRSC10913	FBgn0261109	mrn	GTF2H4	N
0.5	3	DRSC10281	FBgn0041604	dlp		N
0.5	3	DRSC10281	FBgn0041604	dlp	GPC1 GPC4 GPC6	N
0.5	3	DRSC01100	FBgn0063389, FBgn0063449, FBgn0063392	snoRNA:Me18S-G1620, Uhg2, snoRNA:U14:30Ea	no results	N
0.5	3	DRSC01052	FBgn0085427	CG34398	no results	N
0.5	3	DRSC01188	FBgn0263087, FBgn0003313	CG43355, sala	no results	N
0.5	3	DRSC18761	FBgn0011761	dhd	TXN	R
0.5	3	DRSC09796	FBgn0086708	stv	BAG4	R
0.25	3	DRSC11297	FBgn0010280	Taf4	TAF4B	N
0.25	3	DRSC00284	FBgn0015376	cutlet	CHTF18	N
0.25	3	DRSC00437	FBgn0031580	CG15423	no results	N
0.25	3	DRSC03142	FBgn0031675	CG9121	ASB18	N
0.25	3	DRSC03303	FBgn0031694	Cyp4ac2	CYP4V2	N
0.25	3	DRSC08521	FBgn0035425	CG17746	PPM1A, PPM1A	N
0.25	3	DRSC10422	FBgn0035981	CG4452	FAM76A	N
0.25	3	DRSC16234	FBgn0038551	CG7357	ZBTB48, ZNF358	N
0.25	3	DRSC08196	FBgn0052277	CG32277	PRSS1, PRSS3, PRSS36, PRSS53	N
0.25	3	DRSC00342	FBgn0083938	BG642163	no results	N
0.25	3	DRSC01255	FBgn0259176	bun	TSC22D1	N
0.25	3	DRSC09691	FBgn0035720	CG10077	DDX17	O
0.25	3	DRSC11771	FBgn0036990	mRpL15	MRPL15	R
0.25	3	DRSC00598	FBgn0031619	CG3355	PRSS56, TMPRSS6	R
0.25	3	DRSC15063	FBgn0039744	CG15526	RPP14	R

### Sheet: Table S2
Table S2. 67 Drosophila Candidate Genes with Consistent Phenotype.
Based on the 271 genes, we selected the candidate with phenotype score in all four replicates, and we got 67 such genes. The average phenotypic score, number of images without assigned phenotype scores, Drosophila gene, amplicon, gene symbol, and corresponding human orthologs are listed.
average score	number of zero	Amplicon	Gene(s)	Symbol(s)	human orthologs
2.25	0	DRSC12388	FBgn0026620	tacc	TACC1, TACC2, TACC3
2.25	0	DRSC10968	FBgn0036046	Ilp2	INSL5, IGF1, IGF2
2.25	0	DRSC15988	FBgn0038325	CG6194	ATG4B, ATG4D
2.25	0	DRSC11351	FBgn0005198	gig	TSC2
2	0	DRSC08538	FBgn0035398	Cht7	CHIA, CHIT1
2	0	DRSC18835	FBgn0003449	snf	SNRPA, SNRPB2
2	0	DRSC12528	FBgn0037465	CG1105	ARRDC2, ARRDC3, ARRDC4, TXNIP
1.75	0	DRSC11094	FBgn0036661	CG9705	CARHSP1
1.75	0	DRSC10766	FBgn0087039	Sbp2	SECISBP2
1.75	0	DRSC16097	FBgn0037878	CG6693	DNAJC9
1.75	0	DRSC10182	FBgn0036931	CG14183	IQCA1L
1.75	0	DRSC02506	FBgn0260486	CG42533	DOCK9
1.75	0	DRSC15427	FBgn0039872	salt	SLC5A12, SLC5A5, SLC5A8
1.75	0	DRSC11755	FBgn0037024	CG4365	HAGH
1.5	0	DRSC00467	FBgn0031623	Taf12L	TAF12
1.5	0	DRSC02439	FBgn0040987	CG15139	RAD21
1.5	0	DRSC02665	FBgn0031758, FBgn0263442	Ucp4B, CR43465	BARHL1, BARHL2
1.5	0	DRSC02439	FBgn0040987	CG15139	EYS
1.5	0	DRSC00836	FBgn0004567	slp2	FOXG1
1.5	0	DRSC17035	FBgn0037822	CG14683	METTL15
1.5	0	DRSC00336	FBgn0031640	CG11926	MON1A
1.5	0	DRSC10025	FBgn0042630	Sox21b	SOX21
1.5	0	DRSC15988	FBgn0038325	CG6194	ATG4D
1.5	0	DRSC11358	FBgn0013563	Pex1	PEX1
1.5	0	DRSC12350	FBgn0010225	Gel	AVIL, GSN, SCIN, VIL1
1.5	0	DRSC11899	FBgn0027945	ppl	GCSH
1.5	0	DRSC15569	FBgn0039081	Irk2	KCNJ5
1.5	0	DRSC15310	FBgn0039863	CG1815	ZMYND8
1.5	0	DRSC12126	FBgn0027570	Nep2	ECE1, ECEL1, EEF-1AKMT4-ECE2, MME, MMEL1, PHEX
1.5	0	DRSC15405	FBgn0039690	CG1969	GNPNAT1
1.5	0	DRSC00788	FBgn0003386	Shaw	KCNC2
1.5	0	DRSC11277	FBgn0035710	SP1173	MFSD6L
1.5	0	DRSC20024	FBgn0030964	Pvf1	PDGFA, PDGFB
1.5	0	DRSC10790	FBgn0036493	CG7255	SLC7A2
1.5	0	DRSC11820	FBgn0037074	CG7324	TBC1D9
1.5	0	DRSC02767	FBgn0032549	CG4650	ACR, AZU1, C1S, CELA, CELA2A, CELA2B, CELA3A, CELA3B, CFD, CMA1, CTRB1, CTRB2, CTRC, CTRL, CTSG, F10, F11, F12, F2, F7, F9, GZMH, GZMM…...
1.5	0	DRSC11168	FBgn0001104	G-ialpha65A	GNAI1
1.5	0	DRSC11093	FBgn0036659	CG9701	LCTL
1.25	0	DRSC11808	FBgn0037109	MED1	MED1
1.25	0	DRSC18760	FBgn0028969	deltaCOP	ARCN1
1.25	0	DRSC02917	FBgn0031781	Arpc4	ARPC4
1.25	0	DRSC10907	FBgn0036686	CG7728	BMS1
1.25	0	DRSC12608	FBgn0010282	TfIIFalpha	GTF2F1
1.25	0	DRSC03578	FBgn0031866	neuroligin	NLGN1, NLGN2, NLGN3, NLGN4X
1.25	0	DRSC03494	FBgn0015000	betaggt-I	PGGT1B
1.25	0	DRSC02273	FBgn0051635	CG31635	PPP1R37
1.25	0	DRSC03402	FBgn0026379	Pten	PTEN
1.25	0	DRSC00530	FBgn0031533	CG2772	LIPA, LIPF, LIPK, LIPM
1.25	0	DRSC12535	FBgn0037489	CG1234	NOC3L
1.25	0	DRSC10570	FBgn0259824	Hip14	ZDHHC17
1.25	0	DRSC16421	FBgn0038129	CG8449	TBC1D5
1.25	0	DRSC14139	FBgn0028487	f-cup	LRRC40
1.25	0	DRSC02548	FBgn0032390	dgt2
1.25	0	DRSC12372	FBgn0015331	abs	DDX41
1.25	0	DRSC09822	FBgn0036319	Ent3	SLC29A4
1	0	DRSC00586	FBgn0031622	CG3251	OTUD4
1	0	DRSC11108	FBgn0027057	CSN1b	GPS1
1	0	DRSC03393	FBgn0024734	PRL-1	PTP4A1, PTP4A2
1	0	DRSC11108	FBgn0027057	CSN1b
1	0	DRSC01970	FBgn0085194	CG34165
1	0	DRSC11609	FBgn0261258	rgn	CD69, CLEC12A, CLEC12B, CLEC1A, CLEC1B, CLEC2A, CLEC2B, CLEC2D, CLEC2L
1	0	DRSC00627	FBgn0031592	Art2	PRMT1
1	0	DRSC14136	FBgn0015541	sda	TDO2, ANPEP, ERAP1, ERAP2, LNPEP
1	0	DRSC02459	FBgn0051802	CG31802	CETN1
1	0	DRSC02386	FBgn0032894	CG14402
1	0	DRSC00470	FBgn0031617	CG15635	SIMC1
